# A protein-RNA interaction atlas of the ribosome biogenesis factor AATF

**DOI:** 10.1101/446260

**Authors:** Rainer W. J. Kaiser, Michael Ignarski, Eric L. Van Nostrand, Christian Frese, Manaswita Jain, Sadrija Cukoski, Heide Heinen, Melanie Schaechter, Lisa Seufert, Konstantin Bunte, Peter Frommolt, Patrick Keller, Mark Helm, Katrin Bohl, Martin Höhne, Bernhard Schermer, Thomas Benzing, Katja Höpker, Christoph Dieterich, Gene W. Yeo, Roman-Ulrich Müller, Francesca Fabretti

## Abstract

AATF is a central regulator of the cellular outcome upon p53 activation, a finding that has primarily been attributed to its function as a transcription factor. Recent data showed that AATF is essential for ribosome biogenesis and plays a role in rRNA maturation. AATF has been implicated to fulfil this role through direct interaction with rRNA and was identified in several RNA-interactome capture experiments. Here, we provide a first comprehensive analysis of the RNA bound by AATF using CLIP-sequencing. Interestingly, this approach shows predominant binding of the 45S pre-ribosomal RNA precursor molecules. Furthermore, AATF binds to mRNAs encoding for ribosome biogenesis factors as well as snoRNAs. These findings are complemented by an in-depth analysis of the protein interactome of AATF containing a large set of proteins known to play a role in rRNA maturation with an emphasis on the protein-RNA-complexes known to be required for the generation of the small ribosomal subunit (SSU). In line with this finding, the binding sites of AATF within the 45S rRNA precursor localize in close proximity to the SSU cleavage sites. Consequently, our multilayer analysis of the protein-RNA interactome of AATF reveals this protein to be an important hub for protein and RNA interactions involved in ribosome biogenesis.
