## Supplementary material for "A protein-RNA interaction atlas of the ribosome biogenesis factor AATF": Suppl. Table 3

### Sheet: A_total ENCODE list
RBP name	ENSGID	Experiments
		eCLIP HepG2	eCLIP K562
DDX52	ENSG00000141141	1	1
GRWD1	ENSG00000105447	1	1
HNRNPUL1	ENSG00000105323	1	1
ILF3	ENSG00000129351	1	1
LARP7	ENSG00000174720	1	1
LIN28B	ENSG00000187772	1	1
SSB	ENSG00000138385	1	1
TRA2A	ENSG00000164548	1	1
UTP18	ENSG00000011260	1	1
WDR43	ENSG00000163811	1	1
XRCC6	ENSG00000196419	1	1
DKC1	ENSG00000130826	1	0
NIP7	ENSG00000132603	1	0
NKRF	ENSG00000186416	1	0
NOL12	ENSG00000100101	1	0
SUB1	ENSG00000113387	1	0
XPO5	ENSG00000124571	1	0
AARS	ENSG00000090861	0	1
AATF	ENSG00000108270	0	1
ABCF1	ENSG00000204574	0	1
DDX21	ENSG00000165732	0	1
DDX24	ENSG00000089737	0	1
NPM1	ENSG00000181163	0	1
NSUN2	ENSG00000037474	0	1
PABPC4	ENSG00000090621	0	1
PHF6	ENSG00000156531	0	1
SBDS	ENSG00000126524	0	1
UTP3	ENSG00000132467	0	1
WDR3	ENSG00000065183	0	1
ZC3H8	ENSG00000144161	0	1
AGGF1	ENSG00000164252	1	1
AKAP1	ENSG00000121057	1	1
AQR	ENSG00000021776	1	1
BUD13	ENSG00000137656	1	1
CSTF2T	ENSG00000177613	1	1
DDX3X	ENSG00000215301	1	1
DDX55	ENSG00000111364	1	1
DDX6	ENSG00000110367	1	1
DGCR8	ENSG00000128191	1	1
DHX30	ENSG00000132153	1	1
DROSHA	ENSG00000113360	1	1
EFTUD2	ENSG00000108883	1	1
FAM120A	ENSG00000048828	1	1
FASTKD2	ENSG00000118246	1	1
FUS	ENSG00000089280	1	1
FXR2	ENSG00000129245	1	1
HLTF	ENSG00000071794	1	1
HNRNPC	ENSG00000092199	1	1
HNRNPK	ENSG00000165119	1	1
HNRNPU	ENSG00000153187	1	1
IGF2BP1	ENSG00000159217	1	1
KHSRP	ENSG00000088247	1	1
LARP4	ENSG00000161813	1	1
LSM11	ENSG00000155858	1	1
MATR3	ENSG00000015479	1	1
NCBP2	ENSG00000114503	1	1
NOLC1	ENSG00000166197	1	1
PCBP1	ENSG00000169564	1	1
PRPF8	ENSG00000174231	1	1
PTBP1	ENSG00000011304	1	1
QKI	ENSG00000112531	1	1
RBFOX2	ENSG00000100320	1	1
RBM15	ENSG00000162775	1	1
RBM22	ENSG00000086589	1	1
RPS3	ENSG00000149273	1	1
SF3B4	ENSG00000143368	1	1
SLTM	ENSG00000137776	1	1
SMNDC1	ENSG00000119953	1	1
SND1	ENSG00000197157	1	1
SRSF1	ENSG00000136450	1	1
SRSF7	ENSG00000115875	1	1
SUPV3L1	ENSG00000156502	1	1
TAF15	ENSG00000270647	1	1
TBRG4	ENSG00000136270	1	1
TROVE2	ENSG00000116747	1	1
U2AF1	ENSG00000160201	1	1
U2AF2	ENSG00000063244	1	1
UCHL5	ENSG00000116750	1	1
UPF1	ENSG00000005007	1	1
XRN2	ENSG00000088930	1	1
YBX3	ENSG00000060138	1	1
ZC3H11A	ENSG00000058673	1	1
BCCIP	ENSG00000107949	1	0
BCLAF1	ENSG00000029363	1	0
CDC40	ENSG00000168438	1	0
CSTF2	ENSG00000101811	1	0
DDX59	ENSG00000118197	1	0
EIF3D	ENSG00000100353	1	0
EIF3H	ENSG00000147677	1	0
FKBP4	ENSG00000004478	1	0
FUBP3	ENSG00000107164	1	0
G3BP1	ENSG00000145907	1	0
GRSF1	ENSG00000132463	1	0
IGF2BP3	ENSG00000136231	1	0
PABPN1	ENSG00000100836	1	0
PCBP2	ENSG00000197111	1	0
PPIG	ENSG00000138398	1	0
PRPF4	ENSG00000136875	1	0
RBM5	ENSG00000003756	1	0
SF3A3	ENSG00000183431	1	0
SFPQ	ENSG00000116560	1	0
SRSF9	ENSG00000111786	1	0
SUGP2	ENSG00000064607	1	0
TIAL1	ENSG00000151923	1	0
CPEB4	ENSG00000113742	0	1
CPSF6	ENSG00000111605	0	1
DDX42	ENSG00000198231	0	1
EIF3G	ENSG00000130811	0	1
EIF4G2	ENSG00000110321	0	1
EWSR1	ENSG00000182944	0	1
FXR1	ENSG00000114416	0	1
GEMIN5	ENSG00000082516	0	1
GNL3	ENSG00000163938	0	1
GPKOW	ENSG00000068394	0	1
IGF2BP2	ENSG00000073792	0	1
KHDRBS1	ENSG00000121774	0	1
METAP2	ENSG00000111142	0	1
MTPAP	ENSG00000107951	0	1
NONO	ENSG00000147140	0	1
PPIL4	ENSG00000131013	0	1
PUM1	ENSG00000134644	0	1
PUM2	ENSG00000055917	0	1
PUS1	ENSG00000177192	0	1
RPS11	ENSG00000142534	0	1
SAFB2	ENSG00000130254	0	1
SERBP1	ENSG00000142864	0	1
SLBP	ENSG00000163950	0	1
TARDBP	ENSG00000120948	0	1
WRN	ENSG00000165392	0	1
ZNF622	ENSG00000173545	0	1
ZRANB2	ENSG00000132485	0	1
EXOSC5	ENSG00000077348	1	1
FTO	ENSG00000140718	1	1
GTF2F1	ENSG00000125651	1	1
HNRNPA1	ENSG00000135486	1	1
HNRNPL	ENSG00000104824	1	1
HNRNPM	ENSG00000099783	1	1
TIA1	ENSG00000116001	1	1
SAFB	ENSG00000160633	1	1
ZNF800	ENSG00000048405	1	1
SDAD1	ENSG00000198301	1	1
POLR2G	ENSG00000168002	1	0
STAU2	ENSG00000040341	1	0
AKAP8L	ENSG00000011243	0	1
APOBEC3C	ENSG00000244509	0	1
DDX51	ENSG00000185163	0	1
FMR1	ENSG00000102081	0	1
SF3B1	ENSG00000115524	0	1
YWHAG	ENSG00000170027	0	1
NIPBL	ENSG00000164190	0	1

### Sheet: B_nucleolar RBPs
RBP name	ENSGID	Experiments
		eCLIP HepG2	eCLIP K562
FASTKD2	ENSG00000118246	1	1
PHF6	ENSG00000156531	0	1
GNL3	ENSG00000163938	0	1
NOLC1	ENSG00000166197	1	1
TROVE2	ENSG00000116747	1	1
XRN2	ENSG00000088930	1	1
ZNF622	ENSG00000173545	0	1
BCLAF1	ENSG00000029363	1	0
DDX21	ENSG00000165732	0	1
DDX24	ENSG00000089737	0	1
DKC1	ENSG00000130826	1	0
HNRNPUL1	ENSG00000105323	1	1
ILF3	ENSG00000129351	1	1
NIP7	ENSG00000132603	1	0
NOL12	ENSG00000100101	1	0
NPM1	ENSG00000181163	0	1
NSUN2	ENSG00000037474	0	1
SSB	ENSG00000138385	1	1
SUB1	ENSG00000113387	1	0
WDR3	ENSG00000065183	0	1
XPO5	ENSG00000124571	1	0
ZC3H8	ENSG00000144161	0	1
AATF	ENSG00000108270	0	1
ABCF1	ENSG00000204574	0	1
LARP7	ENSG00000174720	1	1
LIN28B	ENSG00000187772	1	1
NKRF	ENSG00000186416	1	0
SBDS	ENSG00000126524	0	1
TRA2A	ENSG00000164548	1	1
UTP18	ENSG00000011260	1	1
WDR43	ENSG00000163811	1	1
AARS	ENSG00000090861	0	1
DDX52	ENSG00000141141	1	1
PABPC4	ENSG00000090621	0	1
UTP3	ENSG00000132467	0	1

### Sheet: C_non nucleolar RBPs
RBP name	ENSGID	Experiments
		eCLIP HepG2	eCLIP K562
AGGF1	ENSG00000164252	1	1
AKAP1	ENSG00000121057	1	1
AQR	ENSG00000021776	1	1
BCCIP	ENSG00000107949	1	0
CDC40	ENSG00000168438	1	0
CPEB4	ENSG00000113742	0	1
CPSF6	ENSG00000111605	0	1
CSTF2T	ENSG00000177613	1	1
DDX3X	ENSG00000215301	1	1
DDX42	ENSG00000198231	0	1
DDX59	ENSG00000118197	1	0
DDX6	ENSG00000110367	1	1
DGCR8	ENSG00000128191	1	1
DHX30	ENSG00000132153	1	1
DROSHA	ENSG00000113360	1	1
EFTUD2	ENSG00000108883	1	1
EIF3D	ENSG00000100353	1	0
EIF3G	ENSG00000130811	0	1
EIF3H	ENSG00000147677	1	0
EIF4G2	ENSG00000110321	0	1
EWSR1	ENSG00000182944	0	1
FAM120A	ENSG00000048828	1	1
FKBP4	ENSG00000004478	1	0
FUS	ENSG00000089280	1	1
G3BP1	ENSG00000145907	1	0
GEMIN5	ENSG00000082516	0	1
GPKOW	ENSG00000068394	0	1
GRSF1	ENSG00000132463	1	0
HLTF	ENSG00000071794	1	1
HNRNPK	ENSG00000165119	1	1
HNRNPU	ENSG00000153187	1	1
KHDRBS1	ENSG00000121774	0	1
LARP4	ENSG00000161813	1	1
LSM11	ENSG00000155858	1	1
METAP2	ENSG00000111142	0	1
MTPAP	ENSG00000107951	0	1
NONO	ENSG00000147140	0	1
PABPN1	ENSG00000100836	1	0
PCBP1	ENSG00000169564	1	1
PPIG	ENSG00000138398	1	0
PPIL4	ENSG00000131013	0	1
PRPF4	ENSG00000136875	1	0
PRPF8	ENSG00000174231	1	1
PTBP1	ENSG00000011304	1	1
PUM2	ENSG00000055917	0	1
PUS1	ENSG00000177192	0	1
RBFOX2	ENSG00000100320	1	1
RBM15	ENSG00000162775	1	1
RBM5	ENSG00000003756	1	0
RPS11	ENSG00000142534	0	1
RPS3	ENSG00000149273	1	1
SERBP1	ENSG00000142864	0	1
SF3A3	ENSG00000183431	1	0
SF3B4	ENSG00000143368	1	1
SFPQ	ENSG00000116560	1	0
SLBP	ENSG00000163950	0	1
SMNDC1	ENSG00000119953	1	1
SRSF1	ENSG00000136450	1	1
SRSF7	ENSG00000115875	1	1
SRSF9	ENSG00000111786	1	0
SUGP2	ENSG00000064607	1	0
SUPV3L1	ENSG00000156502	1	1
TAF15	ENSG00000270647	1	1
TARDBP	ENSG00000120948	0	1
TBRG4	ENSG00000136270	1	1
TIAL1	ENSG00000151923	1	0
U2AF2	ENSG00000063244	1	1
UCHL5	ENSG00000116750	1	1
WRN	ENSG00000165392	0	1
YBX3	ENSG00000060138	1	1
ZRANB2	ENSG00000132485	0	1
BUD13	ENSG00000137656	1	1
DDX55	ENSG00000111364	1	1
